# Governance networks around grasslands with contrasting management history

**DOI:** 10.1101/2020.03.22.002352

**Authors:** Steluta Manolache, Andreea Nita, Tibor Hartel, Iulia Viorica Miu, Cristiana Maria Ciocanea, Laurentiu Rozylowicz

## Abstract

Romanian grasslands have high nature value, being among the most important biodiversity hotspots at the European level. The European Union Common Agricultural Policy (CAP) contradicts the Biodiversity Strategy to 2020 objective by hindering coordinated grassland governance and collaboration among the involved actors. At the European level, few attempts have been made in creating conceptual strategies for implementing conservation measures in a multi-actor and multi-scale governance setting. Our paper focuses on a comparative network analysis of grassland landscape governance of three Romanian regions (Iron Gates Natural Park – SW; Sighisoara - Tarnava Mare – center; and Dobrogea - SE), representatives for grassland management in mountain and lowland settings. We investigated the structural characteristics of one-mode directed grassland governance networks in the three protected areas (standard cohesion and reciprocity metrics and exponential random graph models), the position of institutions participating in networks (node-level centrality metrics), and the perception of CAP influence on grassland governance by farmers benefiting of CAP agri-environmental payments. In Sighisoara, grasslands governance has been centralized but biodiversity-friendly, while in Iron Gates, grasslands were traditionally managed through a decentralized, community-level system, and this type of governance continues to date. Whereas for Dobrogea’s grasslands, the governance was performed in an intensive, centralized state-run management regime during the communist time and by large landowners after the transition period ended. Our findings illustrate the structure of the three governance networks and dissimilar patterns of collaboration, indicating distinct particularities to be considered when exploring barriers to and options for successful governance in traditionally managed grasslands in the context of CAP measures-driven management.
