## Supplementary data 3 for "Governance networks around grasslands with contrasting management history"

Acronim	Full name	In-Degree	Out-Degree	Betweenness Centrality	Eigenvector Centrality	Level	Type	Network	Activities performed (synthesis)	Type of mandate
ADS	Agency for State Properties	0	0.098039216	27.972015	0.009942	National	Entreprise	Iron Gates Natural Park	lessor of state-owned land	formal
ADS CS	Agency for State Properties Caras-Severin	0.235294118	0.254901961	33.301595	0.025724	County	Entreprise	Iron Gates Natural Park	lessor of state-owned land	formal
ADS MH	Agency for State Properties Mehedinti	0.235294118	0.254901961	42.706381	0.022731	County	Entreprise	Iron Gates Natural Park	lessor of state-owned land	formal
AECO	Entreprises Iron Gates (collective actors)	0.117647059	0.117647059	16.958231	0.010863	Local	Entreprise	Iron Gates Natural Park	businesses	informal
AFIR CS	The Payment Agency for Rural Development and Fishing Caras-Severin	0.058823529	0.039215686	0.907085	0.006103	County	Authority	Iron Gates Natural Park	control, guidance, estimation of budget	formal
ANSVSA	National Sanitary Veterinary and Food Safety Authority	0.019607843	0.019607843	0	0.001169	National	Authority	Iron Gates Natural Park	control, issue permits	formal
APIA	Agency for Payments and Intervention in Agriculture	0.058823529	0.039215686	0	0.005095	National	Authority	Iron Gates Natural Park	CAP payments, control, guidance	formal
APIA Baia Arama	Agency for Payments and Intervention in Agriculture Baia de Arama	0.019607843	0	0	0.001629	Local	Authority	Iron Gates Natural Park	CAP payments, control, guidance	formal
APIA CS	Agency for Payments and Intervention in Agriculture Caras-Severin	0.137254902	0.137254902	95.667465	0.01588	County	Authority	Iron Gates Natural Park	CAP payments, control, guidance	formal
APIA MH	Agency for Payments and Intervention in Agriculture Mehedinti	0.196078431	0.215686275	276.349377	0.020954	County	Authority	Iron Gates Natural Park	CAP payments, control, guidance	formal
APIA Moldova Noua	Agency for Payments and Intervention in Agriculture Moldova Noua	0.392156863	0.294117647	336.312505	0.032899	Local	Authority	Iron Gates Natural Park	CAP payments, control, guidance	formal
APIA Orsova	Agency for Payments and Intervention in Agriculture Orsova	0.31372549	0.31372549	360.503217	0.029537	Local	Authority	Iron Gates Natural Park	CAP payments, control, guidance	formal
APIA Resita	Agency for Payments and Intervention in Agriculture Resita	0.098039216	0.058823529	15.130829	0.011031	Local	Authority	Iron Gates Natural Park	CAP payments, control, guidance	formal
APM CS	Environmental Protection Agency Caras-Severin	0.098039216	0.137254902	13.562737	0.017977	Local	Authority	Iron Gates Natural Park	CAP payments, control, guidance	formal
APM MH	Environmental Protection Agency Mehedinti	0.215686275	0.117647059	227.695994	0.022179	Local	Authority	Iron Gates Natural Park	CAP payments, control, guidance	formal
APNPF	Iron Gates Natural Park Administration	0.31372549	0.37254902	479.928961	0.034768	County	Entreprise	Iron Gates Natural Park	protected area administrator	formal
CC MH	Romanian Court of Accounts Mehedinti	0	0.019607843	0	0.002297	County	Authority	Iron Gates Natural Park	public service	formal
CJ CS	Caras-Severin Couny Council	0.058823529	0.137254902	2.253904	0.01472	County	Authority	Iron Gates Natural Park	public service	formal
CJ MH	Mehedinti County Council	0.039215686	0.117647059	8.397097	0.010143	County	Authority	Iron Gates Natural Park	public service	formal
CL Orsova	Orsova Local County	0.019607843	0	0	0.001464	Local	Authority	Iron Gates Natural Park	public service	formal
DAJ CS	Department of Agriculture Caras-Severin	0.31372549	0.294117647	83.43698	0.027155	County	Authority	Iron Gates Natural Park	representative of Ministry of Agriculture, control	formal
DAJ MH	Department of Agriculture Mehedinti	0.294117647	0.333333333	91.379588	0.029781	County	Authority	Iron Gates Natural Park	representative of Ministry of Agriculture, control	formal
DSVSA CS	National Sanitary Veterinary and Food Safety Authority Caras-Severin	0.098039216	0.137254902	4.440254	0.014384	County	Authority	Iron Gates Natural Park	veterinary control	formal
DSVSA MH	National Sanitary Veterinary and Food Safety Authority Mehedinti	0.078431373	0.176470588	150.644937	0.015031	County	Authority	Iron Gates Natural Park	veterinary control	formal
Farmers	Farmers Iron Gates (collective actors)	0.549019608	0.490196078	1012.950894	0.051152	Local	Entreprise	Iron Gates Natural Park	farming	informal
FCONSULT	Consultants Iron Gates (collective actors)	0.058823529	0.019607843	0.866667	0.004916	Local	Entreprise	Iron Gates Natural Park	consultancy for grassland management	informal
GAL	Local Action Group Iron Gates (collective actors)	0.019607843	0	0	0.002065	Local	NGO & Research	Iron Gates Natural Park	local partnership between town hall representatives, farmers, businesses	informal
GAL Moldova Noua	Local Action Group Moldova Noua	0.039215686	0.039215686	0	0.005259	Local	NGO & Research	Iron Gates Natural Park	local partnership between town hall representatives, farmers, businesses	informal
GAL Tinutul Closani	Local Action Group Tinutul Closani	0.019607843	0	0	0.001725	Local	NGO & Research	Iron Gates Natural Park	local partnership between town hall representatives, farmers, businesses	informal
GF CS	Forestry Guard Caras-Severin	0.019607843	0.098039216	22.087305	0.00904	County	Authority	Iron Gates Natural Park	environmental law enforcement	formal
GF MH	Forestry Guard Mehedinti	0.039215686	0.019607843	0	0.004432	County	Authority	Iron Gates Natural Park	environmental law enforcement	formal
GM CS	Environmental Guard Caras-Severin	0.019607843	0.058823529	0.748355	0.005924	County	Authority	Iron Gates Natural Park	environmental law enforcement	formal
GM MH	Environmental Guard Mehedinti	0.039215686	0.058823529	0.974359	0.007458	County	Authority	Iron Gates Natural Park	environmental law enforcement	formal
ICDP BV	Research and Development Institute for Grasslands Brasov	0.019607843	0.078431373	16.132048	0.008992	National	NGO & Research	Iron Gates Natural Park	guidance, research, technical studies	informal
ICPA	National Research and Development Institute for Soil Science, Agrochemistry and Environment	0	0.019607843	0	0.001947	National	NGO & Research	Iron Gates Natural Park	guidance, research, technical studies	informal
ISCU CS	General Inspectorate for Emergency Situations Caras-Severin	0.019607843	0	0	0.002557	County	Authority	Iron Gates Natural Park	emergency interventions (e.g. fires)	formal
MADR	Ministry of Agriculture and Rural Development	0.176470588	0.156862745	147.107318	0.019148	National	Authority	Iron Gates Natural Park	oversight CAP and authorities	formal
OCPI CS	National Agency for Cadastre and Real Estate Advertising Caras-Severin	0.196078431	0.254901961	136.339424	0.026576	County	Authority	Iron Gates Natural Park	grassland cadastre	formal
OCPI MH	National Agency for Cadastre and Real Estate Advertising Mehedinti	0.235294118	0.294117647	53.274552	0.029032	County	Authority	Iron Gates Natural Park	grassland cadastre	formal
OCPI Orsova	National Agency for Cadastre and Real Estate Advertising Orsova	0.039215686	0.058823529	2.733333	0.004548	Local	Authority	Iron Gates Natural Park	grassland cadastre	formal
OCPI Resita	National Agency for Cadastre and Real Estate Advertising Resita	0.058823529	0.058823529	1.757246	0.004632	Local	Authority	Iron Gates Natural Park	grassland cadastre	formal
OJ Zoot MH	County Office for Animal Husbandry	0.019607843	0.019607843	0	0.002297	County	Authority	Iron Gates Natural Park	veterinary control	formal
OS DTS	Forestry Unit Drobeta	0.058823529	0.039215686	2.485714	0.005755	Local	Entreprise	Iron Gates Natural Park	forest management (woodpastures)	formal
OS Moldova Noua	Forestry Unit Moldova Noua	0.098039216	0.078431373	53.298512	0.01029	Local	Entreprise	Iron Gates Natural Park	forest management (woodpastures)	formal
OS Orsova	Forestry Unit Orsova	0.215686275	0.176470588	81.060633	0.022237	Local	Entreprise	Iron Gates Natural Park	forest management (woodpastures)	formal
OSPA CS	County Office for Soil and Agrochemistry Studies Caras-Severin	0.058823529	0.058823529	0.265152	0.008301	County	Authority	Iron Gates Natural Park	fertility certification and soil analyses	formal
OSPA MH	County Office for Soil and Agrochemistry Studies Mehedinti	0.274509804	0.176470588	235.460925	0.025042	County	Authority	Iron Gates Natural Park	fertility certification and soil analyses	formal
Prefectura CS	Prefecture Caras-Severin	0.156862745	0.137254902	6.478079	0.017751	County	Authority	Iron Gates Natural Park	oversight governmental organizations, control of legal decisions	formal
Prefectura MH	Prefecture Mehedinti	0.098039216	0.176470588	11.46223	0.016413	County	Authority	Iron Gates Natural Park	oversight governmental organizations, control of legal decisions	formal
Townhall Berzasca	Townhall Berzasca	0.274509804	0.235294118	87.014938	0.027772	Local	Administration	Iron Gates Natural Park	public service	formal
Townhall Breznita Ocol	Townhall Breznita Ocol	0.078431373	0.098039216	3.238351	0.013894	Local	Administration	Iron Gates Natural Park	public service	formal
Townhall Coronini	Townhall Coronini	0.215686275	0.235294118	52.105555	0.02322	Local	Administration	Iron Gates Natural Park	public service	formal
Townhall DTS	Townhall DTS	0.137254902	0.117647059	11.590612	0.012575	Local	Administration	Iron Gates Natural Park	public service	formal
Townhall Dubova	Townhall Dubova	0.274509804	0.176470588	94.124925	0.028412	Local	Administration	Iron Gates Natural Park	public service	formal
Townhall Eselnita	Townhall Eselnita	0.196078431	0.156862745	49.273925	0.01871	Local	Administration	Iron Gates Natural Park	public service	formal
Townhall Garnic	Townhall Garnic	0.294117647	0.31372549	228.899503	0.029748	Local	Administration	Iron Gates Natural Park	public service	formal
Townhall Ilovita	Townhall Ilovita	0.176470588	0.137254902	36.980237	0.017075	Local	Administration	Iron Gates Natural Park	public service	formal
Townhall Moldova Noua	Townhall Moldova Noua	0.333333333	0.254901961	132.440702	0.030595	Local	Administration	Iron Gates Natural Park	public service	formal
Townhall Orsova	Townhall Orsova	0.176470588	0.215686275	171.273925	0.018824	Local	Administration	Iron Gates Natural Park	public service	formal
Townhall Pojejena	Townhall Pojejena	0.254901961	0.235294118	107.604719	0.026602	Local	Administration	Iron Gates Natural Park	public service	formal
Townhall Sichevita	Townhall Sichevita	0.235294118	0.215686275	66.619824	0.02271	Local	Administration	Iron Gates Natural Park	public service	formal
Townhall Socol	Townhall Socol	0.235294118	0.176470588	76.571504	0.022467	Local	Administration	Iron Gates Natural Park	public service	formal
Townhall Svinita	Townhall Svinita	0.235294118	0.235294118	99.22938	0.026455	Local	Administration	Iron Gates Natural Park	public service	formal
AFIR TL	The Payment Agency for Rural Development and Fishing Tulcea	0.1	0.1	0	0.013853	County	Authority	Macin Mountains National Park	control, guidance, estimation of budget	formal
APIA Horia	Agency for Payments and Intervention in Agriculture Horia	0.266666667	0.3	13.664286	0.043628	Local	Authority	Macin Mountains National Park	CAP payments, control, guidance	formal
APIA Macin	Agency for Payments and Intervention in Agriculture Macin	0.4	0.4	110.988889	0.049414	Local	Authority	Macin Mountains National Park	CAP payments, control, guidance	formal
APIA TL	Agency for Payments and Intervention in Agriculture Tulcea	0.633333333	0.566666667	153.017127	0.074027	County	Authority	Macin Mountains National Park	CAP payments, control, guidance	formal
APM TL	Environmental Protection Agency Tulncea	0.466666667	0.5	37.019841	0.061453	County	Authority	Macin Mountains National Park	CAP payments, control, guidance	formal
APNMM	Macin Mountain National Park Administration	0.433333333	0.5	137.048413	0.056272	County	Entreprise	Macin Mountains National Park	protected area administrator	formal
DAJ TL	Department of Agriculture Tulcea	0.4	0.2	40.709621	0.05149	County	Authority	Macin Mountains National Park	representative of Ministry of Agriculture, control	formal
DSVSA TL	National Sanitary Veterinary and Food Safety Authority Tulcea	0.133333333	0.2	4.900794	0.03047	County	Authority	Macin Mountains National Park	veterinary control	formal
Farmers	Farmers Macin Mountains (collective actors)	0.533333333	0.466666667	40.603441	0.069883	Local	Entreprise	Macin Mountains National Park	farming	informal
GAL	Local Action Group Macin Mountains (collective actors)	0.033333333	0	0	0.005065	Local	NGO & Research	Macin Mountains National Park	local partnership between town hall representatives, farmers, businesses	informal
GF TL	Forestry Guard Tulcea	0	0.033333333	0	0.006663	County	Authority	Macin Mountains National Park	environmental law enforcement	formal
GM TL	Environmental Guard Tulcea	0.1	0.1	0	0.020297	County	Authority	Macin Mountains National Park	environmental law enforcement	formal
ISU TL	General Inspectorate for Emergency Situations Tulcea	0.1	0.1	1.031746	0.017747	County	Authority	Macin Mountains National Park	emergency interventions (e.g. fires)	formal
MADR	Ministry of Agriculture and Rural Development	0.033333333	0.066666667	0	0.008572	National	Authority	Macin Mountains National Park	oversight CAP and authorities	formal
OCPI TL	National Agency for Cadastre and Real Estate Advertising Tulcea	0.2	0.3	11.331746	0.040419	County	Authority	Macin Mountains National Park	grassland cadastre	formal
OS Cerna	Forestry Unit Cerna	0.033333333	0.033333333	0	0.005065	Local	Entreprise	Macin Mountains National Park	forest management (woodpastures)	formal
OS Macin	Forestry Unit Macin	0	0.033333333	0	0.004448	Local	Entreprise	Macin Mountains National Park	forest management (woodpastures)	formal
OSPA TL	County Office for Soil and Agrochemistry Studies Tulcea	0.466666667	0.466666667	154.788792	0.049797	County	Authority	Macin Mountains National Park	fertility certification and soil analyses	formal
Prefectura TL	Prefecture Tulcea	0.033333333	0	0	0.004124	County	Authority	Macin Mountains National Park	oversight governmental organizations, control of legal decisions	formal
Townhall Cerna	Townhall Cerna	0.333333333	0.366666667	99.186174	0.045821	Local	Administration	Macin Mountains National Park	public service	formal
Townhall Greci	Townhall Greci	0.233333333	0.266666667	10.983244	0.040752	Local	Administration	Macin Mountains National Park	public service	formal
Townhall Hamcearca	Townhall Hamcearca	0.2	0.233333333	8.81206	0.040231	Local	Administration	Macin Mountains National Park	public service	formal
Townhall Horia	Townhall Horia	0.2	0.2	4.332368	0.035166	Local	Administration	Macin Mountains National Park	public service	formal
Townhall Isaccea	Townhall Isaccea	0.033333333	0.033333333	0	0.004482	Local	Administration	Macin Mountains National Park	public service	formal
Townhall Izvoarele	Townhall Izvoarele	0.2	0.2	4.332368	0.035166	Local	Administration	Macin Mountains National Park	public service	formal
Townhall Jijila	Townhall Jijila	0.233333333	0.233333333	11.959434	0.039856	Local	Administration	Macin Mountains National Park	public service	formal
Townhall Luncavita	Townhall Luncavita	0.033333333	0.033333333	0	0.004482	Local	Administration	Macin Mountains National Park	public service	formal
Townhall Macin	Townhall Macin	0.3	0.266666667	25.305466	0.045091	Local	Administration	Macin Mountains National Park	public service	formal
Townhall Turcoaia	Townhall Turcoaia	0.233333333	0.266666667	10.983244	0.040752	Local	Administration	Macin Mountains National Park	public service	formal
Townhall Vacareni	Townhall Vacareni	0.066666667	0.033333333	0	0.009117	Local	Administration	Macin Mountains National Park	public service	formal
Townhall Valea Teilor	Townhall Valea Teilor	0.366666667	0.3	37.000948	0.046398	Local	Administration	Macin Mountains National Park	public service	formal
ADS MS	Agency for State Properties Mures	0.016129032	0.016129032	0	0.00735	County	Entreprise	Sighisoara-Tarnava Mare Natura 2000 site	lessor of state-owned land	formal
ADS SB	Agency for State Properties Sibiu	0.112903226	0.112903226	4	0.013966	County	Entreprise	Sighisoara-Tarnava Mare Natura 2000 site	lessor of state-owned land	formal
AECO	Entreprises Sighisoara-Tarnava Mare (collective actors)	0.161290323	0.112903226	401.924358	0.045027	Local	Entreprise	Sighisoara-Tarnava Mare Natura 2000 site	businesses	informal
AFIR SB	The Payment Agency for Rural Development and Fishing Sibiu	0.032258065	0.032258065	0.181818	0.010308	County	Authority	Sighisoara-Tarnava Mare Natura 2000 site	control, guidance, estimation of budget	formal
APIA Agnita	Agency for Payments and Intervention in Agriculture Agnita	0.016129032	0.016129032	0	0.003568	Local	Authority	Sighisoara-Tarnava Mare Natura 2000 site	CAP payments, control, guidance	formal
APIA BV	Agency for Payments and Intervention in Agriculture Brasov	0.193548387	0.193548387	538.250221	0.02559	County	Authority	Sighisoara-Tarnava Mare Natura 2000 site	CAP payments, control, guidance	formal
APIA Medias	Agency for Payments and Intervention in Agriculture Medias	0.016129032	0.016129032	0	0.003568	Local	Authority	Sighisoara-Tarnava Mare Natura 2000 site	CAP payments, control, guidance	formal
APIA MS	Agency for Payments and Intervention in Agriculture Mures	0.096774194	0.290322581	550.973637	0.065271	County	Authority	Sighisoara-Tarnava Mare Natura 2000 site	CAP payments, control, guidance	formal
APIA SB	Agency for Payments and Intervention in Agriculture Sibiu	0.112903226	0.209677419	465.996714	0.031021	County	Authority	Sighisoara-Tarnava Mare Natura 2000 site	CAP payments, control, guidance	formal
APIA Sighisoara	Agency for Payments and Intervention in Agriculture Sighisoara	0.016129032	0	0	0.00735	Local	Authority	Sighisoara-Tarnava Mare Natura 2000 site	CAP payments, control, guidance	formal
APM BV	Environmental Protection Agency Brasov	0.032258065	0.032258065	0	0.00639	County	Authority	Sighisoara-Tarnava Mare Natura 2000 site	environmental regulator	formal
APM MS	Environmental Protection Agency Mures	0.048387097	0.129032258	18.105587	0.040675	County	Authority	Sighisoara-Tarnava Mare Natura 2000 site	environmental regulator	formal
APM SB	Environmental Protection Agency Sibiu	0.112903226	0.032258065	144.184871	0.02194	County	Authority	Sighisoara-Tarnava Mare Natura 2000 site	environmental regulator	formal
APS	Protected Area Custodian Progresul Silvic Society	0.080645161	0.048387097	213.139199	0.031154	National	NGO & Research	Sighisoara-Tarnava Mare Natura 2000 site	custodian of Natura 2000 site	informal
CJ MS	Mures County Council	0.032258065	0.016129032	0	0.013876	County	Administration	Sighisoara-Tarnava Mare Natura 2000 site	public service	formal
DAJ BV	Department of Agriculture Brasov	0.112903226	0.096774194	175.308716	0.01321	County	Authority	Sighisoara-Tarnava Mare Natura 2000 site	representative of Ministry of Agriculture, control	formal
DAJ MS	Department of Agriculture Mures	0.193548387	0.177419355	161.190779	0.055369	County	Authority	Sighisoara-Tarnava Mare Natura 2000 site	representative of Ministry of Agriculture, control	formal
DAJ SB	Department of Agriculture Sibiu	0.225806452	0.241935484	512.29348	0.031685	County	Authority	Sighisoara-Tarnava Mare Natura 2000 site	representative of Ministry of Agriculture, control	formal
DSVSA BV	National Sanitary Veterinary and Food Safety Authority Brasov	0.064516129	0.048387097	18.227565	0.020539	County	Authority	Sighisoara-Tarnava Mare Natura 2000 site	veterinary control	formal
DSVSA MS	National Sanitary Veterinary and Food Safety Authority Mures	0.080645161	0.032258065	0.515152	0.030418	County	Authority	Sighisoara-Tarnava Mare Natura 2000 site	veterinary control	formal
DSVSA SB	National Sanitary Veterinary and Food Safety Authority Sibiu	0.016129032	0.016129032	0	0.003493	County	Authority	Sighisoara-Tarnava Mare Natura 2000 site	veterinary control	formal
Farmers	Farmers Sighisoara-Tarnava Mare (collective actors)	0.177419355	0.129032258	534.032642	0.046514	Local	Entreprise	Sighisoara-Tarnava Mare Natura 2000 site	farming	informal
FCONSULT	Consultants Sighisoara-Tarnava Mare (collective actors)	0	0.016129032	0	0.001488	Local	Entreprise	Sighisoara-Tarnava Mare Natura 2000 site	businesses	informal
GAL	Local Action Group Sighisoara-Tarnava Mare (collective actors)	0.032258065	0.016129032	0	0.013876	Local	NGO & Research	Sighisoara-Tarnava Mare Natura 2000 site	local partnership between town hall representatives, farmers, businesses	informal
GF MS	Forestry Guard Mures	0.016129032	0.016129032	0	0.006526	County	Authority	Sighisoara-Tarnava Mare Natura 2000 site	environmental law enforcement	formal
GM MS	Environmental Guard Mures	0.064516129	0.258064516	279.699236	0.057956	County	Authority	Sighisoara-Tarnava Mare Natura 2000 site	environmental law enforcement	formal
GM SB	Environmental Guard Sibiu	0.016129032	0	0	0.003493	County	Authority	Sighisoara-Tarnava Mare Natura 2000 site	environmental law enforcement	formal
ICDP BV	Research and Development Institute for Grasslands Brasov	0.016129032	0.032258065	41.146857	0.012054	National	NGO & Research	Sighisoara-Tarnava Mare Natura 2000 site	guidance, research, technical studies	formal
ICPA	National Research and Development Institute for Soil Science, Agrochemistry and Environment	0	0.016129032	0	0.002882	National	NGO & Research	Sighisoara-Tarnava Mare Natura 2000 site	guidance, research, technical studies	formal
MADR	Ministry of Agriculture and Rural Development	0.096774194	0.112903226	255.217364	0.030619	National	Authority	Sighisoara-Tarnava Mare Natura 2000 site	oversight CAP and authorities	formal
OCPI MS	National Agency for Cadastre and Real Estate Advertising Mures	0.032258065	0.016129032	0	0.011839	County	Authority	Sighisoara-Tarnava Mare Natura 2000 site	grassland cadastre	formal
OS SB	Forestry Unit Sibiu	0	0.016129032	0	0.003568	Local	Entreprise	Sighisoara-Tarnava Mare Natura 2000 site	forest management (woodpastures)	formal
OSPA BV	County Office for Soil and Agrochemistry Studies Brasov	0.016129032	0.016129032	0	0.002882	County	Authority	Sighisoara-Tarnava Mare Natura 2000 site	fertility certification and soil analyses	formal
OSPA MS	County Office for Soil and Agrochemistry Studies Mures	0.129032258	0.096774194	182.216483	0.049771	County	Authority	Sighisoara-Tarnava Mare Natura 2000 site	fertility certification and soil analyses	formal
OSPA SB	County Office for Soil and Agrochemistry Studies Sibiu	0.096774194	0.112903226	8.333333	0.010301	County	Authority	Sighisoara-Tarnava Mare Natura 2000 site	fertility certification and soil analyses	formal
Prefectura BV	Prefecture Brasov	0.016129032	0	0	0.002882	County	Authority	Sighisoara-Tarnava Mare Natura 2000 site	oversight governmental organizations, control of legal decisions	formal
Prefectura MS	Prefecture Mures	0.048387097	0	0.333333	0.020111	County	Authority	Sighisoara-Tarnava Mare Natura 2000 site	oversight governmental organizations, control of legal decisions	formal
Prefectura SB	Prefecture Sibiu	0.048387097	0.032258065	3.486264	0.008221	County	Authority	Sighisoara-Tarnava Mare Natura 2000 site	oversight governmental organizations, control of legal decisions	formal
Townhall Albesti	Townhall Albesti	0.016129032	0	0	0.00735	Local	Administration	Sighisoara-Tarnava Mare Natura 2000 site	public service	formal
Townhall Apold	Townhall Apold	0.064516129	0.032258065	1.953881	0.030295	Local	Administration	Sighisoara-Tarnava Mare Natura 2000 site	public service	formal
Townhall Biertan	Townhall Biertan	0.064516129	0.064516129	5.094597	0.012264	Local	Administration	Sighisoara-Tarnava Mare Natura 2000 site	public service	formal
Townhall Bradeni	Townhall Bradeni	0.064516129	0.064516129	5.094597	0.012264	Local	Administration	Sighisoara-Tarnava Mare Natura 2000 site	public service	formal
Townhall Bunesti	Townhall Bunesti	0.032258065	0.032258065	0	0.004369	Local	Administration	Sighisoara-Tarnava Mare Natura 2000 site	public service	formal
Townhall Danes	Townhall Danes	0.064516129	0.032258065	1.953881	0.030295	Local	Administration	Sighisoara-Tarnava Mare Natura 2000 site	public service	formal
Townhall Dumbraveni	Townhall Dumbraveni	0.064516129	0.064516129	5.094597	0.012264	Local	Administration	Sighisoara-Tarnava Mare Natura 2000 site	public service	formal
Townhall Hoghilag	Townhall Hoghilag	0.064516129	0.064516129	5.094597	0.012264	Local	Administration	Sighisoara-Tarnava Mare Natura 2000 site	public service	formal
Townhall Jibert	Townhall Jibert	0.032258065	0.032258065	0	0.004369	Local	Administration	Sighisoara-Tarnava Mare Natura 2000 site	public service	formal
Townhall Laslea	Townhall Laslea	0.064516129	0.064516129	5.094597	0.012264	Local	Administration	Sighisoara-Tarnava Mare Natura 2000 site	public service	formal
Townhall Rupea	Townhall Rupea	0.032258065	0.032258065	0	0.004369	Local	Administration	Sighisoara-Tarnava Mare Natura 2000 site	public service	formal
Townhall Saschiz	Townhall Saschiz	0.064516129	0.032258065	1.953881	0.030295	Local	Administration	Sighisoara-Tarnava Mare Natura 2000 site	public service	formal
Townhall Sighisoara	Townhall Sighisoara	0.064516129	0.032258065	1.953881	0.030295	Local	Administration	Sighisoara-Tarnava Mare Natura 2000 site	public service	formal
Townhall Vanatori	Townhall Vanatori	0.064516129	0.032258065	1.953881	0.030295	Local	Administration	Sighisoara-Tarnava Mare Natura 2000 site	public service	formal
