## Supplementary data 4 for "Governance networks around grasslands with contrasting management history"

# ERGM Results (full results of converged model, PNet output)
## Iron Gates Natural Park
effects	estimates	stderr	t-ratio	significance
reciprocity	-0.215593	0.25869	0.00106
2-in-star	0.127122	0.04775	-0.03059	*
2-out-star	0.088256	0.06691	0.09028
3-in-star	-0.000478	0.00391	-0.03546
3-out-star	0.001521	0.00598	0.18423
path2	0.012732	0.00829	-0.04067
AinS(2.00)	-0.44718	0.83907	-0.00898
AoutS(2.00)	-0.547842	0.87372	0.03546
Ain1out-star(2.00)	0.080825	0.08362	-0.01502
1inAout-star(2.00)	-0.030125	0.06144	-0.03405
AinAout-star(2.00)	-1.171001	0.98546	-0.01266
A2P-DU(2.00)	-0.329058	0.03722	0.02058	*
GOODNESS OF FIT
effects	observed	mean	stddev	t-ratio
arc	459	459	0
reciprocity	26	25.687	5.705	0.055
2-in-star	2581	2577.705	269.765	0.012
2-out-star	2385	2373.681	223.393	0.051
3-in-star	11602	11594.799	2643.042	0.003
3-out-star	9567	9438.045	2014.541	0.064
path2	3423	3423.471	247.204	-0.002
T1	1	2.359	3.113	-0.437
T2	19	38.629	32.449	-0.605
T3	86	118.997	57.695	-0.572
T4	53	95.26	48.104	-0.879
T5	72	96.799	47.034	-0.527
T6	46	52.905	31.739	-0.218
T7	574	595.561	184.798	-0.117
T8	563	572.731	172.121	-0.057
T9(030T)	790	984.607	209.361	-0.93
T10(030C)	137	140.183	33.322	-0.096
Sink	5	5.534	2.509	-0.213
Source	3	4.822	2.421	-0.753
Isolates	0	0.046	0.228	-0.202
AinS(2.00)	708.189	707.768	11.298	0.037
AoutS(2.00)	706.436	706.278	10.934	0.014
AinS(2.00)	708.189	707.768	11.298	0.037
AoutS(2.00)	706.436	706.278	10.934	0.014
Ain1out-star(2.00)	778.487	779.429	41.022	-0.023
1inAout-star(2.00)	746.667	747.596	59.216	-0.016
AinAout-star(2.00)	173.853	174.432	18.727	-0.031
AT-T(2.00)	469.458	530.684	56.822	-1.078
AT-C(2.00)	294.859	277.074	45.981	0.387
AT-D(2.00)	369.258	441.716	36.991	-1.959
AT-U(2.00)	416.765	445.664	38.912	-0.743
AT-TD(2.00)	419.358	486.2	44.01	-1.519
AT-TU(2.00)	443.111	488.174	43.991	-1.024
AT-DU(2.00)	393.011	443.69	34.649	-1.463
AT-TDU(2.00)	418.493	472.688	39.692	-1.365
A2P-T(2.00)	2370.575	2288.324	147.772	0.557
A2P-D(2.00)	1240.894	1241.488	87.502	-0.007
A2P-U(2.00)	1364.501	1362.361	84.862	0.025
A2P-TD(2.00)	1805.734	1764.906	101.784	0.401
A2P-TU(2.00)	1867.538	1825.342	96.123	0.439
A2P-DU(2.00)	1302.697	1301.924	50.339	0.015
A2P-TDU(2.00)	1658.656	1630.724	75.894	0.368
Std Dev in-degree dist	6.06	6.007	0.73	0.073
Skew in-degree dist	0.815	0.774	0.208	0.199
Std Dev out-degree dist	5.514	5.44	0.664	0.111
Skew out-degree dist	0.626	0.552	0.232	0.318
CorrCoef in-out-degree dists	0.062	0.062	0.12	0.003
Global Clustering Cto	0.166	0.206	0.032	-1.251
Global Clustering Cti	0.153	0.19	0.028	-1.306
Global Clustering Ctm	0.231	0.287	0.052	-1.07
Global Clustering Ccm	0.12	0.122	0.021	-0.072
Global Clustering AKC-T	0.198	0.234	0.035	-1.022
Global Clustering AKC-D	0.149	0.179	0.02	-1.523
Global Clustering AKC-U	0.153	0.164	0.017	-0.688
Global Clustering AKC-C	0.124	0.121	0.016	0.243
ACCEPTANCE RATE: 0.3830
SAMPLE GEODESIC DISTRIBUTION
Note: geodesic = shortest path between two nodes.
The geodesic distribution is not based on semi-paths.
FIRST QUARTILES
Median of sample G25s: 2
Interquartile range: 0
Observed first quartile geodesic: 2
in model samples, 0.00% of graphs have lower G25.
in model samples, 0.00% of graphs have higher G25.
SECOND QUARTILES
Median of sample G50s: 3
Interquartile range: 0
Observed median geodesic: 2
in model samples, 0.00% of graphs have lower G50.
in model samples, 77.60% of graphs have higher G50.
THIRD QUARTILES
Median of sample G75s: 4
Interquartile range: 1
Observed first quartile geodesic: 3
in model samples, 0.00% of graphs have lower G75.
in model samples, 56.60% of graphs have higher G75.
GOF on Triad Census
Triad	observed	mean	stddev	t-ratio
300	1	2.359	3.113	-0.437
210	13	24.475	15.834	-0.725
120C	54	55.893	15.567	-0.122
120D	37	63.708	26.935	-0.992
120U	56	65.247	26.668	-0.347
201	30	21.353	10.524	0.822
111D	341	281.967	59.6	0.99
111U	292	256.059	52.413	0.686
030T	505	583.225	94.244	-0.83
030C	68	55.097	16.196	0.797
102	717	745.3	164.367	-0.172
021D	1326	1206.922	145.631	0.818
021C	1615	1556.58	170.269	0.343
021U	1492	1386.577	175.175	0.602
12	13302	13717.865	470.287	-0.884
3	19862	19688.373	370.054	0.469
Mahalanobis distance =201.094943 (40439.176172)
98% simulated samples have smaller Mahalanobis distances than the observed network.
## Sighisoara-Tarnava Mare Natura 2000 site
effects	estimates	stderr	t-ratio	significance
reciprocity	4.34528	0.35465	-0.03469	*
2-in-star	0.215977	0.13693	0.04582
2-out-star	0.678911	0.17175	0.03019	*
3-in-star	-0.003017	0.00927	0.03024
3-out-star	-0.042149	0.01631	0.04515	*
path2	-0.157853	0.03193	-0.02329	*
AinS(2.00)	-0.966796	0.57747	0.00578
AoutS(2.00)	-1.539692	0.54898	-0.01696	*
Ain1out-star(2.00)	0.267261	0.49851	0.02551
1inAout-star(2.00)	0.817293	0.41924	0.04403
AinAout-star(2.00)	-1.531749	0.59724	0.05689	*
GOODNESS OF FIT
Parameter Values:
reciprocity	4.34528
2-in-star	0.21598
2-out-star	0.67891
3-in-star	-0.00302
3-out-star	-0.04215
path2	-0.15785
T1	0
T2	0
T3	0
T4	0
T5	0
T6	0
T7	0
T8	0
T9(030T)	0
T10(030C)	0
Sink	0
Source	0
Isolates	0
AinS(2.00)	-0.9668
AoutS(2.00)	-1.53969
AinS(2.00)	0
AoutS(2.00)	0
Ain1out-star(2.00)	0.26726
1inAout-star(2.00)	0.81729
AinAout-star(2.00)	-1.53175
AT-T(2.00)	0
AT-C(2.00)	0
AT-D(2.00)	0
AT-U(2.00)	0
AT-TD(2.00)	0
AT-TU(2.00)	0
AT-DU(2.00)	0
AT-TDU(2.00)	0
A2P-T(2.00)	0
A2P-D(2.00)	0
A2P-U(2.00)	0
A2P-TD(2.00)	0
A2P-TU(2.00)	0
A2P-DU(2.00)	0
A2P-TDU(2.00)	0
Simulated 1000000 digraphs.
Statistic samples are picked up at 1 per 1000 digraphs.
Accepted 161864 proposed digraphs.
observation, sample mean (standard error), t-statistic
t-statistics = (observation - sample mean)/standard deviation
effects	observed	mean	stddev	t-ratio
reciprocity	67	67.593	5.04	-0.118
2-in-star	589	585.255	50.268	0.075
2-out-star	797	795.893	68.627	0.016
3-in-star	1416	1365.856	309.361	0.162
3-out-star	2816	2794.923	540.741	0.039
path2	1231	1243.939	94.543	-0.137
T1	16	17.071	7.006	-0.153
T2	124	135.487	45.477	-0.253
T3	164	175.952	49.737	-0.24
T4	83	92.722	24.37	-0.399
T5	103	95.482	24.696	0.304
T6	314	317.551	58.367	-0.061
T7	817	836.201	111.855	-0.172
T8	902	970.063	107.437	-0.634
T9(030T)	275	256.091	54.033	0.35
T10(030C)	73	74.948	18.482	-0.105
Sink	5	3.801	1.887	0.636
Source	3	1.852	1.244	0.923
Isolates	0	0.821	0.917	-0.895
AinS(2.00)	253.086	253.299	5.27	-0.04
AoutS(2.00)	266.535	266.619	5.655	-0.015
AinS(2.00)	253.086	253.299	5.27	-0.04
AoutS(2.00)	266.535	266.619	5.655	-0.015
Ain1out-star(2.00)	365.147	365.392	5.918	-0.041
1inAout-star(2.00)	337.128	337.211	8.38	-0.01
AinAout-star(2.00)	115.387	115.03	5.681	0.063
AT-T(2.00)	187.67	167.945	22.004	0.896
AT-C(2.00)	159.326	152.708	24.846	0.266
AT-D(2.00)	204.406	176.778	23.185	1.192
AT-U(2.00)	169.823	159.197	21.456	0.495
AT-TD(2.00)	196.038	172.362	22.458	1.054
AT-TU(2.00)	178.747	163.571	21.508	0.706
AT-DU(2.00)	187.115	167.988	21.796	0.878
AT-TDU(2.00)	187.3	167.973	21.822	0.886
A2P-T(2.00)	950.574	981.965	52.976	-0.593
A2P-D(2.00)	598.811	635.838	52.726	-0.702
A2P-U(2.00)	432.337	446.208	35.373	-0.392
A2P-TD(2.00)	774.692	808.901	38.058	-0.899
A2P-TU(2.00)	691.456	714.086	39.419	-0.574
A2P-DU(2.00)	515.574	541.023	23.712	-1.073
A2P-TDU(2.00)	660.574	688.004	28.714	-0.955
Std Dev in-degree dist	3.317	3.281	0.296	0.12
Skew in-degree dist	1.19	1.03	0.279	0.571
Std Dev out-degree dist	4.377	4.361	0.309	0.051
Skew out-degree dist	1.591	1.538	0.224	0.237
CorrCoef in-out-degree dists	0.717	0.744	0.088	-0.311
Global Clustering Cto	0.173	0.161	0.03	0.398
Global Clustering Cti	0.233	0.218	0.036	0.439
Global Clustering Ctm	0.223	0.204	0.032	0.593
Global Clustering Ccm	0.178	0.179	0.033	-0.03
Global Clustering AKC-T	0.197	0.171	0.02	1.35
Global Clustering AKC-D	0.171	0.14	0.019	1.594
Global Clustering AKC-U	0.196	0.179	0.022	0.812
Global Clustering AKC-C	0.168	0.155	0.021	0.591
ACCEPTANCE RATE: 0.1619
SAMPLE GEODESIC DISTRIBUTION
Note: geodesic = shortest path between two nodes.
The geodesic distribution is not based on semi-paths.
FIRST QUARTILES
Median of sample G25s: 2
Interquartile range: 0
Observed first quartile geodesic: 2
in model samples, 0.00% of graphs have lower G25.
in model samples, 0.00% of graphs have higher G25.
SECOND QUARTILES
Median of sample G50s: 3
Interquartile range: 0
Observed median geodesic: 3
in model samples, 0.00% of graphs have lower G50.
in model samples, 0.00% of graphs have higher G50.
THIRD QUARTILES
Median of sample G75s: 4
Interquartile range: 0
Observed first quartile geodesic: 4
in model samples, 1.00% of graphs have lower G75.
in model samples, 11.50% of graphs have higher G75.
GOF on Triad Census
Triad	observed	mean	stddev	t-ratio
300	16	17.071	7.006	-0.153
210	28	33.061	7.546	-0.671
120C	12	7.404	3.301	1.392
120D	7	8.448	4.487	-0.323
120U	27	11.208	5.167	3.056
201	238	233.277	42.112	0.112
111D	135	143.738	24.234	-0.361
111U	180	272.08	36.955	-2.492
030T	15	7.766	4.495	1.609
030C	1	0.341	0.608	1.085
102	2409	2352.883	202.87	0.277
021D	187	127.167	54.665	1.095
021C	110	56.584	16.126	3.312
021U	44	47.631	18.436	-0.197
12	2485	2600.616	324.652	-0.356
3	16206	16180.725	192.437	0.131
Mahalanobis distance =12.061924 (145.490018)
99% simulated samples have smaller Mahalanobis distances than the observed network.
## Macin Mountains National Park
effects	estimates	stderr	t-ratio	significance
reciprocity	4.014629	0.42229	-0.03115	*
2-in-star	0.351598	0.28924	-0.03708
2-out-star	0.164966	0.33128	-0.06349
3-in-star	-0.01259	0.02367	-0.01077
3-out-star	-0.002962	0.02789	-0.04659
path2	-0.052177	0.10264	-0.0666
AinS(2.00)	-1.777148	1.20058	-0.06592
AoutS(2.00)	-1.625055	1.20255	-0.03904
Ain1out-star(2.00)	1.620133	1.13901	0.02994
1inAout-star(2.00)	0.992364	1.21335	-0.01351
AinAout-star(2.00)	-3.000242	1.06243	0.07122	*
GOODNESS OF FIT
Parameter Values:
reciprocity	4.01463
2-in-star	0.3516
2-out-star	0.16497
3-in-star	-0.01259
3-out-star	-0.00296
path2	-0.05218
T1	0
T2	0
T3	0
T4	0
T5	0
T6	0
T7	0
T8	0
T9(030T)	0
T10(030C)	0
Sink	0
Source	0
Isolates	0
AinS(2.00)	-1.77715
AoutS(2.00)	-1.62505
AinS(2.00)	0
AoutS(2.00)	0
Ain1out-star(2.00)	1.62013
1inAout-star(2.00)	0.99236
AinAout-star(2.00)	-3.00024
AT-T(2.00)	0
AT-C(2.00)	0
AT-D(2.00)	0
AT-U(2.00)	0
AT-TD(2.00)	0
AT-TU(2.00)	0
AT-DU(2.00)	0
AT-TDU(2.00)	0
A2P-T(2.00)	0
A2P-D(2.00)	0
A2P-U(2.00)	0
A2P-TD(2.00)	0
A2P-TU(2.00)	0
A2P-DU(2.00)	0
A2P-TDU(2.00)	0
Simulated 1000000 digraphs.
Statistic samples are picked up at 1 per 1000 digraphs.
Accepted 97343 proposed digraphs.
observation, sample mean (standard error), t-statistic
t-statistics = (observation - sample mean)/standard deviation
effects	observed	mean	stddev	t-ratio
reciprocity	86	85.824	2.993	0.059
2-in-star	986	982.135	48.2	0.08
2-out-star	953	948.313	43.543	0.108
3-in-star	3600	3567.78	433.653	0.074
3-out-star	3276	3237.559	372.443	0.103
path2	1932	1924.195	82.139	0.095
T1	71	105.003	19.407	-1.752
T2	521	705.799	112.719	-1.639
T3	624	791.991	109.502	-1.534
T4	313	397.364	54.694	-1.542
T5	311	395.827	54.477	-1.557
T6	728	724.616	64.601	0.052
T7	1684	1685.243	106.822	-0.012
T8	1668	1653.006	105.68	0.142
T9(030T)	735	892.92	107.458	-1.47
T10(030C)	245	296.664	36.065	-1.433
Sink	2	1.139	1.03	0.836
Source	2	1.117	1.031	0.857
Isolates	0	0.703	0.824	-0.853
AinS(2.00)	307.126	307.007	3.744	0.032
AoutS(2.00)	306.887	306.767	3.594	0.033
AinS(2.00)	307.126	307.007	3.744	0.032
AoutS(2.00)	306.887	306.767	3.594	0.033
Ain1out-star(2.00)	386.43	386.552	3.567	-0.034
1inAout-star(2.00)	387.623	387.836	3.619	-0.059
AinAout-star(2.00)	85.987	86.221	4.198	-0.056
AT-T(2.00)	316.719	334.397	10.634	-1.662
AT-C(2.00)	317.653	335.42	10.907	-1.629
AT-D(2.00)	313.754	332.631	11.24	-1.68
AT-U(2.00)	322.91	337.636	10.908	-1.35
AT-TD(2.00)	315.236	333.514	10.807	-1.691
AT-TU(2.00)	319.815	336.017	10.629	-1.524
AT-DU(2.00)	318.332	335.134	10.616	-1.583
AT-TDU(2.00)	317.794	334.888	10.601	-1.612
A2P-T(2.00)	933.402	933.024	47.866	0.008
A2P-D(2.00)	454.829	459.302	27.393	-0.163
A2P-U(2.00)	476.182	476.409	28.748	-0.008
A2P-TD(2.00)	694.115	696.163	36.208	-0.057
A2P-TU(2.00)	704.792	704.716	36.825	0.002
A2P-DU(2.00)	465.505	467.855	23.725	-0.099
A2P-TDU(2.00)	621.471	622.912	31.714	-0.045
Std Dev in-degree dist	5.271	5.238	0.308	0.109
Skew in-degree dist	0.535	0.51	0.227	0.109
Std Dev out-degree dist	5.058	5.019	0.289	0.136
Skew out-degree dist	0.397	0.369	0.221	0.125
CorrCoef in-out-degree dists	0.921	0.922	0.018	-0.032
Global Clustering Cto	0.386	0.47	0.042	-1.999
Global Clustering Cti	0.373	0.454	0.04	-2.022
Global Clustering Ctm	0.38	0.463	0.04	-2.064
Global Clustering Ccm	0.38	0.461	0.04	-2.01
Global Clustering AKC-T	0.339	0.36	0.025	-0.802
Global Clustering AKC-D	0.345	0.364	0.028	-0.674
Global Clustering AKC-U	0.339	0.356	0.026	-0.636
Global Clustering AKC-C	0.34	0.361	0.025	-0.801
ACCEPTANCE RATE: 0.0973
SAMPLE GEODESIC DISTRIBUTION
Note: geodesic = shortest path between two nodes.
The geodesic distribution is not based on semi-paths.
FIRST QUARTILES
Median of sample G25s: 2
Interquartile range: 0
Observed first quartile geodesic: 2
in model samples, 0.00% of graphs have lower G25.
in model samples, 0.00% of graphs have higher G25.
SECOND QUARTILES
Median of sample G50s: 2
Interquartile range: 0
Observed median geodesic: 2
in model samples, 0.00% of graphs have lower G50.
in model samples, 0.00% of graphs have higher G50.
THIRD QUARTILES
Median of sample G75s: 3
Interquartile range: 0
Observed first quartile geodesic: 3
in model samples, 7.90% of graphs have lower G75.
in model samples, 3.40% of graphs have higher G75.
GOF on Triad Census
Triad	observed	mean	stddev	t-ratio
300	71	105.003	19.407	-1.752
210	95	75.781	14.275	1.346
120C	8	10.411	4.635	-0.52
120D	5	6.574	3.594	-0.438
120U	3	5.037	3.237	-0.629
201	420	333.826	37.931	2.272
111D	115	136.671	27.921	-0.776
111U	103	107.508	24.461	-0.184
030T	0	1.926	1.789	-1.076
030C	0	0.466	0.741	-0.629
102	1017	1088.472	70.463	-1.014
021D	8	11.423	5.792	-0.591
021C	28	21.443	8.896	0.737
021U	27	14.545	7.129	1.747
12	457	472.206	83.887	-0.181
3	2138	2103.708	60.853	0.564
Mahalanobis distance =6.879879 (47.332740)
63% simulated samples have smaller Mahalanobis distances than the observed network.
